# FINDER: An automated software package to annotate eukaryotic genes from RNA-Seq data and associated protein sequences

**DOI:** 10.1101/2021.02.04.429837

**Authors:** Sagnik Banerjee, Priyanka Bhandary, Margaret Woodhouse, Taner Z. Sen, Roger P. Wise, Carson M. Andorf

## Abstract

**Background:** Gene annotation in eukaryotes is a non-trivial task that requires meticulous analysis of accumulated transcript data. Challenges include transcriptionally active regions of the genome that contain overlapping genes, genes that produce numerous transcripts, transposable elements and numerous diverse sequence repeats. Currently available gene annotation software applications depend on pre-constructed full-length gene sequence assemblies which are not guaranteed to be error-free. The origins of these sequences are often uncertain, making it difficult to identify and rectify errors in them. This hinders the creation of an accurate and holistic representation of the transcriptomic landscape across multiple tissue types and experimental conditions. Therefore, to gauge the extent of diversity in gene structures, a comprehensive analysis of genome-wide expression data is imperative.

**Results:** We present FINDER, a fully automated computational tool that optimizes the entire process of annotating genes and transcript structures. Unlike current state-of-the-art pipelines, FINDER automates the RNA-Seq pre-processing step by working directly with raw sequence reads and optimizes gene prediction from BRAKER2 by supplementing these reads with associated proteins. The FINDER pipeline (1) reports transcripts and recognizes genes that are expressed under specific conditions, (2) generates all possible alternatively spliced transcripts from expressed RNA-Seq data, (3) analyzes read coverage patterns to modify existing transcript models and create new ones, and (4) scores genes as high- or low-confidence based on the available evidence across multiple datasets. We demonstrate the ability of FINDER to automatically annotate a diverse pool of genomes from eight species.

**Conclusions:** FINDER takes a completely automated approach to annotate genes directly from raw expression data. It is capable of processing eukaryotic genomes of all sizes and requires no manual supervision – ideal for bench researchers with limited experience in handling computational tools.
