## Additional file 2 for "FINDER: An automated software package to annotate eukaryotic genes from RNA-Seq data and associated protein sequences"

### Sheet: Cover sheet
FINDER: An automated software package to annotate eukaryotic genes from RNA-Seq data and associated protein sequences
Sagnik Banerjee, Priyanka Bhandary, Margaret Woodhouse, Taner Z. Sen, Roger P. Wise, Carson Andorf
S1: Input to finder
Column description
Column Name	Name of the column
Description	Text describing the column
Mandatory	Indicating whether the field is mandatory or not

### Sheet: Sheet1
	Column Name	Column Description	Mandatory
	BioProject	Name of the bioproject that the data belongs to. If you are using locally saved data then please enter a dummy project name. Please note that FINDER will NOT be able to process empty fields of Bioproject.	YES
	SRA Accession	Enter the SRA Accession number of the sample that you expect FINDER to use for generating the gene annotations. Note that FINDER will use this ID to download the read samples from NCBI-SRA. In case you wish to use data which is not currently uploaded to NCBI, then you should enter the name of the local file. Do not enter any file extension in this field. For example, in the template, we have used…	YES
	Tissues	Mention the tissue type or condition from which the sample has been collected. FINDER will report the tissues that are associated with a particular transcript. This can be used to find gene models that are expressed in a specific tissue and/or condition	YES
	Description	A brief description of the data. This field is not mandatory and is not used by FINDER. It is upto the user to enter whatever metadata is deemed important.	NO
	Date	Enter the date of producing the RNA-Seq sample. This field is not mandatory and is not used by FINDER.	NO
	Read Length (bp)	Enter the length of the reads. This field is not mandatory and is not used by FINDER.	NO
	Ended	Enter either PE or SE for Paired ended reads or single neded reads. No other value should be entered.	YES
	RNA-Seq	Enter 1 for all the rows. This field is included for future extensions.	YES
	process	Enter 1 if you wish to process the sample. If a value of 0 is present, then FINDER will ignore the sample	YES
	Location	Enter the location of the directory. For samples to be downloaded from NCBI, this field should be left empty. If the location of a directory is provided here then FINDER will assume that the sample is present in it. FINDER will generate an error if the sample is not found in this directory. It is *not* necessary to have all the samples in the same directory. To illustrate this, the template has 6…	YES
