## Additional file 4 for "FINDER: An automated software package to annotate eukaryotic genes from RNA-Seq data and associated protein sequences"

### Sheet: Cover sheet
FINDER: An automated software package to annotate eukaryotic genes from RNA-Seq data and associated protein sequences
Sagnik Banerjee, Priyanka Bhandary, Margaret Woodhouse, Taner Z. Sen, Roger P. Wise, Carson Andorf
S3: Performance of gene annotation pipelines on coding regions of transcripts
Column description
Organism	Name of the organism under consideration
Annotation Pipeline	Name of the annotation pipeline under consideration
Total predicted genes	Number of genes predicted by the annotation pipeline
Total predicted transcripts	Number of transcripts predicted by the annotation pipeline
Transcripts per gene	Number of transcripts per gene
Base Precision	Percentage of nucleotides that are correctly predicted by the annotation among the predicted nucleotides
Base Recall	Percentage of nucleotides that are correctly predicted by the annotation among the reference nucleotides
Base F1	F1 score calculated as the harmonic mean between Base Precision and Base Recall
Exons Precision	Percentage of exons that are correctly predicted by the annotation among the predicted nucleotides
Exons Recall	Percentage of exons that are correctly predicted by the annotation among the reference nucleotides
Exons F1	F1 score calculated as the harmonic mean between Exon Precision and Exon Recall
Transcript specificity	Percentage of transcripts that are correctly predicted by the annotation among the predicted nucleotides
Transcript sensitivity	Percentage of transcripts that are correctly predicted by the annotation among the reference nucleotides
Transcript F1	F1 score calculated as the harmonic mean between Transcript specificity and Transcript sensitivity
Gene specificity	Percentage of genes that are correctly predicted by the annotation among the predicted nucleotides. Genes are chosen if at least one transcript is correctly recognized.
Gene sensitivity	Percentage of genes that are correctly predicted by the annotation among the reference nucleotides. Genes are chosen if at least one transcript is correctly recognized.
Gene F1	F1 score calculated as the harmonic mean between Gene specificity and Gene sensitivity

### Sheet: Sheet1
	Organism	Annotation Pipeline	Total predicted genes	Total predicted transcripts	Transcripts per gene	Base Precision	Base Recall	Base F1	Exons Precision	Exons Recall	Exons F1	Transcript specificity	Transcript sensitivity	Transcript F1	Gene specificity	Gene sensitivity	Gene F1
	Arabidopsis thaliana	BRAKER2	27006	28567	1.06	91.08	60.27	72.54	80.28	73.29	76.62	49.91	30.26	37.67	51.58	50.43	50.99
		FINDER1 with complete transcripts	23169	29350	1.27	74.46	71.45	72.92	91.79	69.93	79.38	60.04	37.21	45.94	67.33	57.96	62.3
		FINDER1 without UTR sequences	21863	27816	1.27	94.5	52.75	67.7	92.35	64.02	75.62	52.87	29.81	38.13	60.21	48.71	53.86
	Oryza sativa	BRAKER2	48030	51008	1.06	57.63	36.85	44.96	38.4	53.74	44.79	12.71	16.35	14.3	13.46	18.07	15.43
		FINDER1 with complete transcripts	37967	52399	1.38	42.46	61.43	50.21	67.67	64.81	66.21	24.54	33	28.15	32.79	35.05	33.88
		FINDER1 without UTR sequences	35210	48223	1.37	76.59	43.96	55.86	72.72	56.4	63.53	25.33	28.68	26.9	32.41	30.88	31.63
	Zea mays (NCBI)	BRAKER2	389147	405525	1.04	6.52	50.43	11.54	15.96	65.65	25.68	2.75	19.57	4.83	2.78	29.02	5.08
		FINDER1 with complete transcripts	41840	53858	1.29	62.97	72.1	67.23	79.71	74.38	76.96	44.78	42.25	43.48	52.3	57.35	54.71
		FINDER1 without UTR sequences	34832	44899	1.29	86.48	51.1	64.24	86.15	65.75	74.58	41.17	31.08	35.42	49.08	44.97	46.94
	Zea mays (AGPv3)	BRAKER2	389147	405525	1.04	5.85	36.34	10.08	12.42	57.5	20.43	2.36	16.78	4.14	2.42	25.28	4.41
		FINDER1 with complete transcripts	41840	53858	1.29	56.61	52.09	54.26	57.89	60.6	59.21	27.32	26.09	26.69	33.74	37.81	35.66
		FINDER1 without UTR sequences	34832	44899	1.29	78.48	37.2	50.48	71.19	61.05	65.74	42.01	32.48	36.64	47.59	42.67	44.99
	Zea mays (AGPv4)	BRAKER2	389147	405525	1.04	6.93	40.01	11.82	16.49	42.39	23.75	2.9	9.18	4.41	2.98	29.38	5.41
		FINDER1 with complete transcripts	41840	53858	1.29	62.82	54.47	58.35	78.94	46.41	58.45	36.11	16.35	22.51	41.62	42.57	42.09
		FINDER1 without UTR sequences	34832	44899	1.29	87.51	38.89	53.84	86.19	41.72	56.22	43.55	15.13	22.46	51.36	44.19	47.5
	Caenorhabditis elegans	BRAKER2	20467	22985	1.12	91.68	81.87	86.5	84.5	83.61	84.05	58.71	44.33	50.52	62.48	63.35	62.91
		FINDER1 with complete transcripts	17344	21888	1.26	66.36	77.8	71.62	90.14	69.41	78.43	59.12	43.6	50.19	64.32	57.95	60.97
		FINDER1 without UTR sequences	16298	20712	1.27	94.54	66.39	78	92.07	66.79	77.42	62.83	42.72	50.86	68.24	56.98	62.1
	Drosophila melanogaster	BRAKER2	14870	16718	1.12	92.89	58.7	71.94	76.42	66.23	70.96	46.42	30.48	36.8	50	53.55	51.72
		FINDER1 with complete transcripts	19984	25560	1.28	65.54	72.73	68.94	83.19	73.97	78.31	42.94	43.21	43.07	48.69	63.12	54.98
		FINDER1 without UTR sequences	17964	23107	1.29	87.91	52.38	65.64	84.06	62.14	71.46	38.09	31.83	34.68	43.67	52.14	47.53
	Homo sapiens	BRAKER2	137533	144746	1.05	34.6	36.35	35.45	41.84	56.74	48.16	3.2	4.77	3.83	3.19	21.44	5.55
		FINDER1 with complete transcripts	25696	31428	1.22	61.24	44.34	51.44	91.48	48.24	63.17	34.7	11.19	16.92	40.59	47.85	43.92
		FINDER1 without UTR sequences	19599	24750	1.26	89.01	25.9	40.12	92.18	44.35	59.88	31.51	7.83	12.55	38.33	34.83	36.5
	Hordeum vulgare	BRAKER2	348845	352502	1.01	5.86	51.13	10.51	13.3	57.76	21.62	1.83	10.1	3.09	1.84	10.1	3.12
		FINDER1 with complete transcripts	28982	36242	1.25	55.66	48.96	52.1	80.34	67.29	73.24	35.85	20.4	26	44.43	20.4	27.96
		FINDER1 without UTR sequences	24536	30903	1.26	90.9	46.96	61.93	91.85	67.35	77.71	60.22	27.39	37.65	71.11	27.39	39.54
