## Additional file 5 for "FINDER: An automated software package to annotate eukaryotic genes from RNA-Seq data and associated protein sequences"

### Sheet: Cover sheet
FINDER: An automated software package to annotate eukaryotic genes from RNA-Seq data and associated protein sequences
Sagnik Banerjee, Priyanka Bhandary, Margaret Woodhouse, Taner Z. Sen, Roger P. Wise, Carson Andorf
S4: Comparison of FINDER's performance with other gene annotation pipelines on a variety of different species
Column description
Organism Name	Name of the organism under consideration
Pipeline	Name of the annotation pipeline under consideration
Base Specificity	Percentage of nucleotides that are correctly predicted by the annotation among the predicted nucleotides
Base Sensitivity	Percentage of nucleotides that are correctly predicted by the annotation among the reference nucleotides
Base F1 score	F1 score calculated as the harmonic mean between Base Precision and Base Recall
Exon Specificity	Percentage of exons that are correctly predicted by the annotation among the predicted nucleotides
Exon Sensitivity	Percentage of exons that are correctly predicted by the annotation among the reference nucleotides
Exon F1 score	F1 score calculated as the harmonic mean between Exon Precision and Exon Recall
Intron Specificity	Percentage of introns that are correctly predicted by the annotation among the predicted nucleotides
Intron Sensitivity	Percentage of introns that are correctly predicted by the annotation among the reference nucleotides
Intron F1 score	F1 score calculated as the harmonic mean between Intron Precision and Intron Recall
Transcript Specificity	Percentage of transcripts that are correctly predicted by the annotation among the predicted nucleotides
Transcript Sensitivity	Percentage of transcripts that are correctly predicted by the annotation among the reference nucleotides
Transcript F1 score	F1 score calculated as the harmonic mean between Transcript specificity and Transcript sensitivity
Gene Specificity	Percentage of genes that are correctly predicted by the annotation among the predicted nucleotides. Genes are chosen if at least one transcript is correctly recognized.
Gene Sensitivity	Percentage of genes that are correctly predicted by the annotation among the reference nucleotides. Genes are chosen if at least one transcript is correctly recognized.
Gene F1 score	F1 score calculated as the harmonic mean between Gene specificity and Gene sensitivity

### Sheet: Supplementary
		Organism Name	Pipeline	Base Specificity	Base Sensitivity	Base F1 score	Exon Specificity	Exon Sensitivity	Exon F1 score	Intron Specificity	Intron Sensitivity	Intron F1 score	Transcript Specificity	Transcript Sensitivity	Transcript F1 score	Gene Specificity	Gene Sensitivity	Gene F1 score
	1	Zea mays (AGPv3)	BRAKER2	5.85	36.34	10.08	12.42	57.5	20.43	16.09	70.62	26.21	2.36	16.78	4.14	2.42	25.28	4.42
			MAKER	40.59	39.29	39.93	49.12	52.5	50.75	57.44	59.26	58.34	19.64	14.92	16.96	19.64	22.97	21.17
			PASA	54.68	48.57	51.44	61.65	59.06	60.33	65.99	66.26	66.12	28.57	22.58	25.22	35.38	32.78	34.03
			FINDER	56.61	52.09	54.26	57.89	60.6	59.21	62.67	68.16	65.3	27.32	26.09	26.69	33.74	37.81	35.66
			FINDER+BRAKER2	56.6	52.12	54.27	57.81	60.62	59.18	62.61	68.18	65.28	27.48	26.14	26.79	33.88	37.87	35.76
			FINDER+BRAKER2+PROTEIN	56.58	52.15	54.27	57.8	60.63	59.18	62.6	68.18	65.27	27.48	26.17	26.81	33.86	37.91	35.77
	2	Zea mays (AGPv4)	BRAKER2	6.93	40.01	11.81	16.49	42.39	23.74	21.82	55.25	31.28	2.9	9.18	4.41	2.98	29.38	5.41
			MAKER	46	41.83	43.82	65.32	38.67	48.58	74.38	44.27	55.5	29.51	10.74	15.75	29.51	32.42	30.9
			PASA	61.4	51.36	55.93	83.73	44.73	58.31	87.7	50.81	64.34	40.92	15.4	22.38	45.93	40.06	42.79
			FINDER	62.82	54.47	58.35	78.94	46.41	58.45	83.77	52.56	64.59	36.11	16.35	22.51	41.62	42.57	42.09
			FINDER+BRAKER2	62.81	54.5	58.36	78.83	46.43	58.44	83.69	52.57	64.58	36.29	16.41	22.6	41.78	42.76	42.26
			FINDER+BRAKER2+PROTEIN	62.79	54.52	58.36	78.81	46.43	58.43	83.68	52.57	64.57	36.26	16.42	22.6	41.73	42.8	42.26
	3	Caenorhabditis elegans	BRAKER2	91.68	81.87	86.5	84.5	83.61	84.05	87.4	90.64	88.99	58.71	44.33	50.52	62.48	63.35	62.91
			MAKER	58.96	49.9	54.05	93.18	41.73	57.64	96.61	45.1	61.49	69.98	20.26	31.42	69.98	29.86	41.86
			PASA	46.07	63.33	53.34	88.6	50.27	64.15	95.05	56.01	70.49	46.03	25.47	32.79	52.18	33.95	41.14
			FINDER	66.36	77.8	71.63	90.14	69.41	78.43	94.63	73.71	82.87	59.12	43.6	50.19	64.32	57.95	60.97
			FINDER+BRAKER2	66.56	78.58	72.07	90.08	70.32	78.98	94.6	74.65	83.45	59.13	44.33	50.67	64.21	59.04	61.52
			FINDER+BRAKER2+PROTEIN	66.66	79.12	72.36	89.87	71.14	79.42	94.56	75.27	83.82	58.76	45.45	51.26	63.52	59.96	61.69
	4	Drosophila melanogaster	BRAKER2	92.89	58.7	71.94	76.42	66.23	70.96	85.33	73.12	78.75	46.42	30.48	36.8	50	53.55	51.71
			MAKER	75.42	57.83	65.46	88.56	54.37	67.38	96.49	55.95	70.83	59.43	21.62	31.71	59.43	38.67	46.85
			PASA	58.9	77.36	66.88	82.81	72.98	77.58	92.5	77.95	84.6	40.42	37.13	38.71	50.13	53.14	51.59
			FINDER	65.54	72.73	68.95	83.19	73.97	78.31	93.1	77.42	84.54	42.94	43.21	43.07	48.69	63.12	54.97
			FINDER+BRAKER2	65.65	73.38	69.3	82.94	74.3	78.38	92.89	77.83	84.7	43.04	44	43.51	48.69	64.75	55.58
			FINDER+BRAKER2+PROTEIN	65.75	73.76	69.53	82.79	74.82	78.6	92.89	78.24	84.94	42.93	44.56	43.73	48.41	65.63	55.72
	5	Homo sapiens	BRAKER2	34.6	36.35	35.45	41.84	56.74	48.16	52.12	61.4	56.38	3.2	4.77	3.83	3.19	21.44	5.55
			MAKER	0	0	0	0	0	0	0	0	0	0	0	0	0	0	0
			PASA	33.05	59.93	42.6	90.94	51.83	66.03	94.89	52.75	67.81	37.62	13.09	19.42	43.97	53.64	48.33
			FINDER	61.24	44.34	51.44	91.48	48.24	63.17	96.03	48.42	64.38	34.7	11.19	16.92	40.59	47.85	43.92
			FINDER+BRAKER2	61.32	44.55	51.61	91.42	48.51	63.39	95.99	48.7	64.62	34.61	11.24	16.97	40.42	48.07	43.91
			FINDER+BRAKER2+PROTEIN	61.54	45.01	51.99	91.34	49.02	63.8	95.98	49.05	64.92	34.54	11.38	17.12	40.23	48.64	44.04
	6	Hordeum vulgare	BRAKER2	5.86	51.13	10.51	13.3	57.76	21.62	18.6	71.55	29.52	1.83	10.1	3.1	1.84	10.1	3.11
			MAKER	23.3	0.22	0.44	21.39	0.27	0.53	28.84	0.26	0.52	9.15	0.12	0.24	9.15	0.12	0.24
			PASA	50.65	44.61	47.44	80.25	63.83	71.1	86.37	70.19	77.44	34.84	18.39	24.07	43.6	18.39	25.87
			FINDER	55.66	48.95	52.09	80.35	67.28	73.24	86.98	74.1	80.03	35.84	20.39	25.99	44.42	20.39	27.95
			FINDER+BRAKER2	55.66	48.96	52.1	80.34	67.29	73.24	86.98	74.11	80.03	35.85	20.4	26	44.43	20.4	27.96
			FINDER+BRAKER2+PROTEIN	54.09	49.26	51.56	79	67.56	72.83	86.01	74.41	79.79	33.02	20.68	25.43	43.72	20.68	28.08

### Sheet: Sheet2
		1							2							3							4							5							6							7
	Organism Name	Arabidopsis thaliana							Oryza sativa							Zea Mays (NCBI)							Zea Mays (AGPv3)							Zea Mays (AGPv4)							Caenorhabditis elegans							Drosophila melanogaster
	Pipeline	BRAKER2	MAKER	PASA	FINDER1	FINDER1+BRAKER	FINDER1+BRAKER+PROTEIN		BRAKER2	MAKER	PASA	FINDER1	FINDER1+BRAKER	FINDER1+BRAKER+PROTEIN		BRAKER2	MAKER	PASA	FINDER1	FINDER1+BRAKER	FINDER1+BRAKER+PROTEIN		BRAKER2	MAKER	PASA	FINDER1	FINDER1+BRAKER	FINDER1+BRAKER+PROTEIN		BRAKER2	MAKER	PASA	FINDER1	FINDER1+BRAKER	FINDER1+BRAKER+PROTEIN		BRAKER2	MAKER	PASA	FINDER1	FINDER1+BRAKER	FINDER1+BRAKER+PROTEIN		BRAKER2	MAKER	PASA	FINDER1	FINDER1+BRAKER	FINDER1+BRAKER+PROTEIN
	Base Specificity	91.08	74.87	62.71	74.46	75.01	75.04		57.63	52.67	36.77	42.46	42.6	42.75		6.52	45.22	60.39	62.97	62.96	62.92		5.85	40.59	54.68	56.61	56.6	56.58		6.93	46	61.4	62.82	62.81	62.79		91.68	58.96	46.07	66.36	66.56	66.66		92.89	75.42	58.9	65.54	65.65	65.75
	Base Sensitivity	60.27	52.55	69.41	71.45	74.14	74.23		36.85	40.17	59.19	61.43	61.83	62.37		50.43	54.38	66.7	72.1	72.15	72.16		36.34	39.29	48.57	52.09	52.12	52.15		40.01	41.83	51.36	54.47	54.5	54.52		81.87	49.9	63.33	77.8	78.58	79.12		58.7	57.83	77.36	72.73	73.38	73.76
	Base F1 score	72.54	61.76	65.89	72.92	74.57	74.63		44.95	45.58	45.36	50.21	50.44	50.73		11.55	49.38	63.39	67.23	67.24	67.22		10.08	39.93	51.44	54.26	54.27	54.27		11.81	43.82	55.93	58.35	58.36	58.36		86.5	54.05	53.34	71.63	72.07	72.36		71.94	65.46	66.88	68.95	69.3	69.53
	Exon Specificity	80.28	95.35	90.74	91.79	91.43	91.43		38.4	72.31	67.37	67.67	67.5	67.62		15.96	65.14	84.26	79.71	79.59	79.57		12.42	49.12	61.65	57.89	57.81	57.8		16.49	65.32	83.73	78.94	78.83	78.81		84.5	93.18	88.6	90.14	90.08	89.87		76.42	88.56	82.81	83.19	82.94	82.79
	Exon Sensitivity	73.29	55.04	67.49	69.93	71.62	71.7		53.74	50.59	63.99	64.81	65.22	66.06		65.65	61.84	71.84	74.38	74.4	74.4		57.5	52.5	59.06	60.6	60.62	60.63		42.39	38.67	44.73	46.41	46.43	46.43		83.61	41.73	50.27	69.41	70.32	71.14		66.23	54.37	72.98	73.97	74.3	74.82
	Exon F1 score	76.63	69.79	77.41	79.38	80.32	80.37		44.79	59.53	65.64	66.21	66.34	66.83		25.68	63.45	77.56	76.95	76.91	76.9		20.43	50.75	60.33	59.21	59.18	59.18		23.74	48.58	58.31	58.45	58.44	58.43		84.05	57.64	64.15	78.43	78.98	79.42		70.96	67.38	77.58	78.31	78.38	78.6
	Intron Specificity	86	98.26	95.98	96.55	96.26	96.26		52.8	76.87	72.36	73.24	73.19	73.26		21.77	74.41	88.45	84.86	84.78	84.76		16.09	57.44	65.99	62.67	62.61	62.6		21.82	74.38	87.7	83.77	83.69	83.68		87.4	96.61	95.05	94.63	94.6	94.56		85.33	96.49	92.5	93.1	92.89	92.89
	Intron Sensitivity	84.25	60.64	76.11	76.51	78.33	78.42		76.78	55.77	70.44	71.03	71.52	72.34		80.88	64.99	75.19	78.12	78.15	78.15		70.62	59.26	66.26	68.16	68.18	68.18		55.25	44.27	50.81	52.56	52.57	52.57		90.64	45.1	56.01	73.71	74.65	75.27		73.12	55.95	77.95	77.42	77.83	78.24
	Intron F1 score	85.12	75	84.9	85.37	86.37	86.43		62.57	64.64	71.39	72.12	72.35	72.8		34.31	69.38	81.28	81.35	81.33	81.32		26.21	58.34	66.12	65.3	65.28	65.27		31.28	55.5	64.34	64.59	64.58	64.57		88.99	61.49	70.49	82.87	83.45	83.82		78.75	70.83	84.6	84.54	84.7	84.94
	Transcript Specificity	49.91	76.9	55.21	60.04	59.82	59.82		12.71	40.13	23.17	24.54	24.59	24.54		2.75	32.67	48.6	44.78	44.84	44.78		2.36	19.64	28.57	27.32	27.48	27.48		2.9	29.51	40.92	36.11	36.29	36.26		58.71	69.98	46.03	59.12	59.13	58.76		46.42	59.43	40.42	42.94	43.04	42.93
	Transcript Sensitivity	30.26	21.74	28.62	37.21	39.21	39.28		16.35	18.01	29.51	33	33.32	33.82		19.57	25.01	37.94	42.25	42.3	42.31		16.78	14.92	22.58	26.09	26.14	26.17		9.18	10.74	15.4	16.35	16.41	16.42		44.33	20.26	25.47	43.6	44.33	45.45		30.48	21.62	37.13	43.21	44	44.56
	Transcript F1 score	37.68	33.9	37.7	45.95	47.37	47.42		14.3	24.86	25.96	28.15	28.3	28.44		4.82	28.33	42.61	43.48	43.53	43.51		4.14	16.96	25.22	26.69	26.79	26.81		4.41	15.75	22.38	22.51	22.6	22.6		50.52	31.42	32.79	50.19	50.67	51.26		36.8	31.71	38.71	43.07	43.51	43.73
	Gene Specificity	51.58	76.9	61.79	67.33	66.56	66.55		13.46	40.13	36.81	32.79	32.76	32.38		2.78	32.67	55.69	52.3	52.29	52.19		2.42	19.64	35.38	33.74	33.88	33.86		2.98	29.51	45.93	41.62	41.78	41.73		62.48	69.98	52.18	64.32	64.21	63.52		50	59.43	50.13	48.69	48.69	48.41
	Gene Sensitivity	50.43	37.2	44.39	57.96	61.3	61.4		18.07	19.4	31.37	35.05	35.4	35.96		29.02	38.14	51.57	57.35	57.42	57.43		25.28	22.97	32.78	37.81	37.87	37.91		29.38	32.42	40.06	42.57	42.76	42.8		63.35	29.86	33.95	57.95	59.04	59.96		53.55	38.67	53.14	63.12	64.75	65.63
	Gene F1 score	51	50.14	51.66	62.29	63.82	63.87		15.43	26.16	33.87	33.88	34.03	34.08		5.07	35.19	53.55	54.71	54.74	54.68		4.42	21.17	34.03	35.66	35.76	35.77		5.41	30.9	42.79	42.09	42.26	42.26		62.91	41.86	41.14	60.97	61.52	61.69		51.71	46.85	51.59	54.97	55.58	55.72
