## Additional file 6 for "FINDER: An automated software package to annotate eukaryotic genes from RNA-Seq data and associated protein sequences"

### Sheet: Supplementary
		Organism Name	Pipeline	Base Specificity	Base Sensitivity	Base F1 score	Exon Specificity	Exon Sensitivity	Exon F1 score	Intron Specificity	Intron Sensitivity	Intron F1 score	Transcript Specificity	Transcript Sensitivity	Transcript F1 score	Gene Specificity	Gene Sensitivity	Gene F1 score
	1	Zea mays (AGPv3)	STRAWBERRY	27.16	58.78	37.15	25.34	65.2	36.5	29.97	72.91	42.48	3.25	22.48	5.68	12.83	32.31	18.37
			SCALLOP	26.15	56.1	35.67	36.06	63.29	45.94	39.67	71.6	51.05	8.69	22.76	12.58	15.62	33.06	21.22
			STRINGTIE	43.01	53.89	47.84	41.56	63.45	50.22	45.34	71.13	55.38	13.29	24.08	17.13	29	35.41	31.89
			PSICLASS	49.71	50.73	50.21	56.14	61.63	58.76	60.87	68.61	64.51	26.33	25.73	26.03	35.35	37.41	36.35
			FINDER	56.61	52.09	54.26	57.89	60.6	59.21	62.67	68.16	65.3	27.32	26.09	26.69	33.74	37.81	35.66
	2	Zea mays (AGPv4)	STRAWBERRY	32.89	67.44	44.22	38.58	55.31	45.45	43.64	61.25	50.97	5.26	17.35	8.07	17.13	40.82	24.13
			SCALLOP	29.69	60.05	39.73	51.38	50.18	50.77	55.32	57.6	56.44	13.33	16.72	14.83	20.54	41.03	27.38
			STRINGTIE	49.77	58.82	53.92	59.6	50.42	54.63	63.58	57.54	60.41	19.72	17.14	18.34	36.64	42.2	39.22
			PSICLASS	56.41	54.17	55.27	77.23	47.02	58.45	81.97	53.29	64.59	35.56	16.49	22.53	42.71	42.57	42.64
			FINDER	62.82	54.47	58.35	78.94	46.41	58.45	83.77	52.56	64.59	36.11	16.35	22.51	41.62	42.57	42.09
	3	Caenorhabditis elegans	STRAWBERRY	35.57	92.48	51.38	50.37	83.14	62.73	62.02	90.97	73.76	6.8	27.76	10.92	31.34	37.59	34.18
			SCALLOP	33.33	92.6	49.02	67.77	79.91	73.34	75.5	91.25	82.63	16.77	25.47	20.22	27.99	35.12	31.15
			STRINGTIE	54.6	88.08	67.41	72.47	75.9	74.15	78.44	85.97	82.03	23.47	26.02	24.68	49.6	35.16	41.15
			PSICLASS	54.17	79.57	64.46	87.87	67.31	76.23	93.8	74.63	83.12	50.4	33.69	40.38	61.64	44.87	51.93
			FINDER	66.36	77.8	71.63	90.14	69.41	78.43	94.63	73.71	82.87	59.12	43.6	50.19	64.32	57.95	60.97
	4	Drosophila melanogaster	STRAWBERRY	29.36	91.5	44.46	34.15	89.29	49.4	43	95.34	59.27	5.99	38.19	10.36	16.75	48.45	24.89
			SCALLOP	39.88	90.1	55.29	54.85	81.28	65.5	64.81	90.4	75.5	20.1	35.82	25.75	30.83	48.73	37.77
			STRINGTIE	46.16	89.26	60.85	56.05	82.54	66.76	64.49	90.7	75.38	20.38	36.36	26.12	40.87	47.26	43.83
			PSICLASS	58.57	78.07	66.93	81.26	74.88	77.94	91.39	79.16	84.84	41.03	40.07	40.54	53.1	57.66	55.29
			FINDER	65.54	72.73	68.95	83.19	73.97	78.31	93.1	77.42	84.54	42.94	43.21	43.07	48.69	63.12	54.97
	5	Homo sapiens	STRAWBERRY	5.02	84.4	9.48	36.39	74.69	48.94	45.89	80.8	58.54	1.99	22.89	3.66	1.83	61.81	3.55
			SCALLOP	18.58	79.38	30.11	43.74	69.77	53.77	52.14	74.55	61.36	8.3	19.91	11.72	10.35	61.04	17.7
			STRINGTIE	20.97	77.51	33.01	57.73	67.88	62.39	64.07	72.05	67.83	8.93	19.98	12.34	9.97	62.38	17.19
			PSICLASS	58.24	55.24	56.7	91.26	48.71	63.52	95.01	49.21	64.84	39.51	11.91	18.3	46.35	50.54	48.35
			FINDER	61.24	44.34	51.44	91.48	48.24	63.17	96.03	48.42	64.38	34.7	11.19	16.92	40.59	47.85	43.92
	6	Hordeum vulgare	STRAWBERRY	32.18	57.58	41.29	49.51	74.8	59.58	56.41	82.28	66.93	8.18	21.68	11.88	20.87	21.68	21.27
			SCALLOP	39.98	54.88	46.26	59.38	74.02	65.9	65.47	81.6	72.65	18.72	21.2	19.88	36.86	21.2	26.92
			STRINGTIE	43.85	55.86	49.13	58.46	74.68	65.58	64.84	82.34	72.55	17.72	21.6	19.47	36.27	21.6	27.08
			PSICLASS	50.51	47.62	49.02	78.97	67.91	73.02	85.45	74.44	79.57	35.34	20.23	25.73	45.4	20.23	27.99
			FINDER	55.66	48.95	52.09	80.35	67.28	73.24	86.98	74.1	80.03	35.84	20.39	25.99	44.42	20.39	27.95
